# A high-continuity and annotated tomato reference genome

**DOI:** 10.1101/2021.05.04.441887

**Authors:** Xiao Su, Baoan Wang, Xiaolin Geng, Yuefan Du, Qinqin Yang, Bin Liang, Ge Meng, Qiang Gao, Sanwen Huang, Wencai Yang, Yingfang Zhu, Tao Lin

## Abstract

Genetic and functional genomics studies require a high-quality genome assembly. Tomato (*Solanum lycopersicum*), an important horticultural crop, is an ideal model species for the study of fruit development. Here, we assembled an updated reference genome of *S. lycopersicum* cv. Heinz 1706 that was 799.09 Mb in length, containing 34,384 predicted protein-coding genes and 65.66% repetitive sequences. By comparing the genomes of *S. lycopersicum* and *S. pimpinellifolium* LA2093, we found a large number of genomic fragments probably associated with human selection, which may have had crucial roles in the domestication of tomato. Our results offer opportunities for understanding the evolution of the tomato genome and will facilitate the study of genetic mechanisms in tomato biology. Information for the assembled genome SLT1.0 was deposited both into the Genome Warehouse (GWH) database (https://bigd.big.ac.cn/gwh/) in the BIG Data Center under Accession Number GWHBAUD00000000.
