## Supplementary material for "A high-continuity and annotated tomato reference genome": Supp Table 1

### Sheet: TableS1
Supplementary Table 1: Genomic libraries used for genome assembly of Heinz 1706.
	Total read pair	Total base (Mbp)	Average length (bp)	N50 (Kbp)	Coverage	Depthb)
Illumina reads	169781388	50934.4	-	-	0.9988	61.53
PacBio reads	6661133	131782	19784	32.82	-	168.52
BioNano readsa)	852039	226971	266386	294.75	-	290.24
Hi-C reads	468409318	140523	-	-	-	179.7
a) BioNano calculated total number of molecules
b) Depth is calculated based on the estimated haploid genome size of 782 Mb (Hosmani, P.S. et al. 2019 bioRxiv 767764).
