## Supplementary material for "A high-continuity and annotated tomato reference genome": Supp Table 2

### Sheet: 工作表1
Supplementary Table 2: Statistics of gene structure among cultivated and wild tomatoes.
	SLT1.0	SL4.0	PIM (LA2093)
Gene number	34384	34075	35761
Gene length	129508373	121731034	189083015
Gene average length	3766.53	3572.44	5287.41
Exon number	239107	161508	208205
Exon length	74149240	44419890	51242319
Exon average length	310.109	275.032	246.115
CDS number	225333	153474	198657
CDS length	50253679	34993605	39329436
CDS average length	223.02	228.01	197.977
Intron number	204722	127432	172444
Intron length	55359132	77311144	137840695
Intron average length	1.26127	1.69041	1.3859
3UTR number	32641	22835	21141
3UTR length	15469742	5935258	7881709
3UTR average length	473.936	259.919	372.816
5UTR number	34269	21452	22700
5UTR length	8425713	3490266	4031174
5UTR average length	245.87	162.701	177.585
