## Supplementary material for "A high-continuity and annotated tomato reference genome": Supp Table 3

### Sheet: 工作表1
Supplementary Table 3: Different gene between the SLT1.0 and SL4.0 genomes.
SLT1.0	SL4.0
SlT01G001360	Solyc01g006350.4.1
	Solyc01g006360.4.1
	Solyc01g006370.3.1
SlT01G003120	Solyc01g008540.4.1
	Solyc01g008550.4.1
SlT01G003430	Solyc01g008860.1.1
	Solyc01g008870.1.1
SlT01G004060	Solyc01g009400.3.1
	Solyc01g009410.3.1
SlT01G005010	Solyc01g010420.3.1
	Solyc01g010430.4.1
SlT01G005710	Solyc01g011220.3.1
	Solyc01g011260.1.1
SlT01G007800	Solyc01g016380.4.1
	Solyc01g016390.4.1
SlT01G007960	Solyc01g016510.1.1
	Solyc01g016540.3.1
SlT01G010780	Solyc01g034040.1.1
	Solyc01g044550.3.1
SlT01G014120	Solyc01g060080.4.1
	Solyc01g060090.1.1
SlT01G014150	Solyc01g060140.4.1
	Solyc01g060170.4.1
SlT01G016660	Solyc01g067860.3.1
	Solyc01g067880.3.1
SlT01G019190	Solyc01g080970.3.1
	Solyc01g080990.3.1
SlT01G020910	Solyc01g087290.3.1
	Solyc01g087300.3.1
SlT01G021910	Solyc01g088480.3.1
	Solyc01g088490.3.1
SlT01G022480	Solyc01g090080.3.1
	Solyc01g090100.3.1
	Solyc01g090110.2.1
SlT01G023190	Solyc01g090810.4.1
	Solyc01g090820.2.1
SlT01G023490	Solyc01g091160.4.1
	Solyc01g091170.3.1
SlT01G024390	Solyc01g094050.1.1
	Solyc01g094060.4.1
SlT01G024550	Solyc01g094220.3.1
	Solyc01g094240.3.1
SlT01G027350	Solyc01g097190.4.1
	Solyc01g097200.1.1
SlT01G027520	Solyc01g097400.1.1
	Solyc01g097420.1.1
SlT01G027950	Solyc01g097930.3.1
	Solyc01g097950.3.1
SlT01G029000	Solyc01g099060.3.1
	Solyc01g099080.4.1
SlT01G031750	Solyc01g102920.3.1
	Solyc01g102930.1.1
SlT01G032550	Solyc01g150154.1.1
	Solyc01g150155.1.1
SlT01G032650	Solyc01g103875.1.1
	Solyc01g103890.3.1
SlT01G034700	Solyc01g106170.4.1
	Solyc01g150167.1.1
SlT01G034740	Solyc01g150169.1.1
	Solyc01g106200.3.1
SlT01G036160	Solyc01g107710.2.1
	Solyc01g107720.3.1
SlT01G036910	Solyc01g108470.3.1
	Solyc01g108480.1.1
SlT01G038520	Solyc01g110200.2.1
	Solyc01g110220.1.1
	Solyc01g110260.3.1
SlT01G039500	Solyc01g111320.3.1
	Solyc01g111330.4.1
SlT02G000540	Solyc02g150119.1.1
	Solyc02g050180.4.1
SlT02G000610	Solyc02g050240.4.1
	Solyc02g050260.2.1
SlT02G002090	Solyc02g014170.3.1
	Solyc02g014180.2.1
	Solyc02g014190.4.1
SlT02G002700	Solyc02g014740.2.1
	Solyc02g014750.2.1
SlT02G003510	Solyc02g021480.4.1
	Solyc02g021490.1.1
SlT02G004910	Solyc02g031860.3.1
	Solyc02g031910.2.1
SlT02G004920	Solyc02g031940.3.1
	Solyc02g031950.3.1
SlT02G005380	Solyc02g032450.3.1
	Solyc02g032480.3.1
	Solyc02g032490.3.1
SlT02G007240	Solyc02g061960.3.1
	Solyc02g061980.3.1
SlT02G007600	Solyc02g062310.1.1
	Solyc02g062313.1.1
	Solyc02g062320.3.1
SlT02G008430	Solyc02g063180.4.1
	Solyc02g063190.2.1
SlT02G013620	Solyc02g067640.3.1
	Solyc02g067650.3.1
SlT02G013540	Solyc02g067720.1.1
	Solyc02g067730.2.1
SlT02G011070	Solyc02g070220.3.1
	Solyc02g070230.2.1
SlT02G014420	Solyc02g071440.3.1
	Solyc02g071450.3.1
SlT02G014620	Solyc02g071690.2.1
	Solyc02g071700.3.1
SlT02G014920	Solyc02g072040.3.1
	Solyc02g072050.2.1
SlT02G015860	Solyc02g077010.1.1
	Solyc02g077030.3.1
SlT02G018560	Solyc02g079890.2.1
	Solyc02g079910.3.1
SlT02G018670	Solyc02g080020.1.1
	Solyc02g080040.4.1
SlT02G019280	Solyc02g080670.3.1
	Solyc02g080710.2.1
SlT02G022900	Solyc02g084510.3.1
	Solyc02g084520.3.1
SlT02G022910	Solyc02g084530.2.1
	Solyc02g084540.3.1
SlT02G023470	Solyc02g085110.4.1
	Solyc02g085120.3.1
SlT02G024830	Solyc02g086452.1.1
	Solyc02g086454.1.1
	Solyc02g086456.1.1
SlT02G025410	Solyc02g087070.4.1
	Solyc02g087090.4.1
SlT02G026530	Solyc02g088220.3.1
	Solyc02g088230.3.1
SlT02G027790	Solyc02g089520.2.1
	Solyc02g089540.3.1
SlT02G030450	Solyc02g092340.2.1
	Solyc02g092350.3.1
SlT02G031130	Solyc02g093070.3.1
	Solyc02g093080.3.1
SlT02G031500	Solyc02g093470.4.1
	Solyc02g093480.4.1
SlT03G000960	Solyc03g005940.4.1
	Solyc03g005947.1.1
SlT03G003580	Solyc03g025610.3.1
	Solyc03g025630.3.1
SlT03G004970	Solyc03g031730.3.1
	Solyc03g031740.3.1
SlT03G005130	Solyc03g031900.2.1
	Solyc03g031910.3.1
SlT03G010500	Solyc03g058950.3.1
	Solyc03g058960.1.1
SlT03G014060	Solyc03g078690.4.1
	Solyc03g078710.3.1
SlT03G016600	Solyc03g093250.2.1
	Solyc03g093260.3.1
SlT03G016610	Solyc03g093270.3.1
	Solyc03g093280.3.1
SlT03G018400	Solyc03g096140.2.1
	Solyc03g096150.3.1
SlT03G019970	Solyc03g097850.1.1
	Solyc03g097860.1.1
SlT03G022550	Solyc03g112110.1.1
	Solyc03g112120.3.1
SlT03G022800	Solyc03g112370.1.1
	Solyc03g112380.1.1
SlT03G023140	Solyc03g112735.1.1
	Solyc03g112740.2.1
SlT03G023790	Solyc03g113420.4.1
	Solyc03g113430.3.1
SlT03G025650	Solyc03g115300.2.1
	Solyc03g115310.1.1
SlT03G026460	Solyc03g116120.3.1
	Solyc03g116130.2.1
SlT03G028180	Solyc03g117910.3.1
	Solyc03g117920.1.1
SlT03G028260	Solyc03g118010.4.1
	Solyc03g118020.3.1
SlT03G029150	Solyc03g118960.3.1
	Solyc03g118970.3.1
SlT03G032220	Solyc03g122050.1.1
	Solyc03g122070.3.1
SlT04G000200	Solyc04g005140.2.1
	Solyc04g005150.4.1
SlT04G000230	Solyc04g005190.2.1
	Solyc04g005200.4.1
SlT04G002340	Solyc04g008130.3.1
	Solyc04g008135.1.1
SlT04G003910	Solyc04g009720.1.1
	Solyc04g009730.4.1
SlT04G005820	Solyc04g014430.2.1
	Solyc04g014450.1.1
SlT04G007050	Solyc04g015710.3.1
	Solyc04g015730.3.1
SlT04G009240	Solyc04g028580.3.1
	Solyc04g028560.4.1
SlT04G009500	Solyc04g026230.1.1
	Solyc04g026210.3.1
SlT04G014110	Solyc04g050933.1.1
	Solyc04g150137.1.1
	Solyc04g050937.1.1
SlT04G014870	Solyc04g051640.3.1
	Solyc04g051650.3.1
SlT04G016080	Solyc04g054537.1.1
	Solyc04g054684.1.1
SlT04G016710	Solyc04g055253.1.1
	Solyc04g055257.1.1
SlT04G017980	Solyc04g063390.2.1
	Solyc04g063400.3.1
	Solyc04g063430.3.1
SlT04G020130	Solyc04g150167.1.1
	Solyc04g072435.1.1
SlT04G020970	Solyc04g074310.4.1
	Solyc04g074320.3.1
SlT04G021070	Solyc04g074420.1.1
	Solyc04g074430.2.1
SlT04G021180	Solyc04g074560.1.1
	Solyc04g074570.1.1
SlT04G022110	Solyc04g076500.4.1
	Solyc04g076510.3.1
SlT04G022220	Solyc04g076630.3.1
	Solyc04g076640.3.1
SlT04G022510	Solyc04g076980.3.1
	Solyc04g076990.3.1
SlT04G022810	Solyc04g077320.2.1
	Solyc04g077330.4.1
SlT04G023130	Solyc04g077640.4.1
	Solyc04g077650.3.1
SlT04G023340	Solyc04g077880.1.1
	Solyc04g077890.1.1
	Solyc04g077890.1.1
SlT04G024340	Solyc04g078950.1.1
	Solyc04g078960.1.1
	Solyc04g078970.3.1
SlT04G026200	Solyc04g080860.1.1
	Solyc04g080870.1.1
SlT05G002970	Solyc05g008030.1.1
	Solyc05g008040.4.1
SlT05G005670	Solyc05g010630.4.1
	Solyc05g010640.3.1
SlT05G005720	Solyc05g010685.1.1
	Solyc05g010700.1.1
SlT05G007080	Solyc05g012890.1.1
	Solyc05g012900.4.1
SlT05G007770	Solyc05g013650.2.1
	Solyc05g013660.4.1
SlT05G008030	Solyc05g013890.3.1
	Solyc05g013900.2.1
SlT05G013900	Solyc05g026060.3.1
	Solyc05g026080.4.1
SlT05G014460	Solyc05g032690.2.1
	Solyc05g032680.4.1
SlT05G015060	Solyc05g041440.4.1
	Solyc05g041470.2.1
SlT05G019950	Solyc05g052390.3.1
	Solyc05g052400.3.1
SlT05G020110	Solyc05g052550.1.1
	Solyc05g052560.1.1
	Solyc05g052570.3.1
SlT05G022240	Solyc05g054780.3.1
	Solyc05g054790.1.1
SlT06G004050	Solyc06g011370.4.1
	Solyc06g011400.2.1
SlT06G006000	Solyc06g033790.1.1
	Solyc06g052090.2.1
SlT06G006090	Solyc06g033890.3.1
	Solyc06g033895.1.1
SlT06G007160	Solyc06g036213.1.1
	Solyc06g036217.1.1
SlT06G007400	Solyc06g036520.1.1
	Solyc06g036540.1.1
SlT06G007970	Solyc06g042980.3.1
	Solyc06g042950.3.1
SlT06G008360	Solyc06g048735.1.1
	Solyc06g048740.3.1
SlT06G010920	Solyc06g053570.2.1
	Solyc06g053590.4.1
SlT06G011590	Solyc06g054240.3.1
	Solyc06g054250.4.1
SlT06G013660	Solyc06g062370.4.1
	Solyc06g062380.3.1
SlT06G013950	Solyc06g062720.2.1
	Solyc06g062730.2.1
	Solyc06g062740.2.1
SlT06G014170	Solyc06g062970.3.1
	Solyc06g062980.3.1
SlT06G014700	Solyc06g064520.4.1
	Solyc06g150126.1.1
SlT06G017180	Solyc06g068180.3.1
	Solyc06g068190.2.1
SlT06G020540	Solyc06g072620.4.1
	Solyc06g072630.4.1
SlT06G022900	Solyc06g074910.3.1
	Solyc06g074920.3.1
SlT06G023360	Solyc06g075440.3.1
	Solyc06g075450.2.1
SlT06G023380	Solyc06g075480.4.1
	Solyc06g075490.1.1
SlT06G025050	Solyc06g082250.1.1
	Solyc06g082260.4.1
SlT06G026860	Solyc06g084110.1.1
	Solyc06g084120.4.1
SlT07G000590	Solyc07g005480.3.1
	Solyc07g005490.4.1
	Solyc07g005500.2.1
SlT07G000940	Solyc07g005790.4.1
	Solyc07g005800.2.1
SlT07G002580	Solyc07g007400.3.1
	Solyc07g007420.3.1
SlT07G003190	Solyc07g008075.1.1
	Solyc07g008090.4.1
SlT07G004530	Solyc07g009437.1.1
	Solyc07g009440.2.1
SlT07G005220	Solyc07g016040.3.1
	Solyc07g016050.3.1
SlT07G007910	Solyc07g022780.2.1
	Solyc07g022790.4.1
SlT07G008310	Solyc07g025200.1.1
	Solyc07g025210.2.1
SlT07G016350	Solyc07g052640.3.1
	Solyc07g052650.2.1
SlT07G018550	Solyc07g054920.2.1
	Solyc07g054930.3.1
SlT07G019080	Solyc07g055490.4.1
	Solyc07g150149.1.1
SlT07G019700	Solyc07g056180.2.1
	Solyc07g056190.3.1
SlT07G022160	Solyc07g063655.1.1
	Solyc07g063660.1.1
SlT07G023750	Solyc07g065220.3.1
	Solyc07g065230.1.1
SlT08G007810	Solyc08g042040.4.1
	Solyc08g042030.3.1
SlT08G008740	Solyc08g022110.2.1
	Solyc08g022080.4.1
SlT08G010260	Solyc08g061010.4.1
	Solyc08g061020.1.1
SlT08G011450	Solyc08g062503.1.1
	Solyc08g062507.1.1
SlT08G012080	Solyc08g065193.1.1
	Solyc08g150133.1.1
SlT08G012570	Solyc08g065780.2.1
	Solyc08g065790.3.1
SlT08G012840	Solyc08g066120.4.1
	Solyc08g066140.3.1
SlT08G013620	Solyc08g066970.2.1
	Solyc08g066980.4.1
SlT08G014240	Solyc08g067610.3.1
	Solyc08g067620.2.1
SlT08G017040	Solyc08g075650.3.1
	Solyc08g075670.2.1
SlT08G020450	Solyc08g079300.3.1
	Solyc08g079310.4.1
SlT08G021130	Solyc08g079990.3.1
	Solyc08g080000.3.1
SlT08G021830	Solyc08g080760.2.1
	Solyc08g080770.3.1
SlT08G022140	Solyc08g081100.4.1
	Solyc08g081110.2.1
SlT08G023260	Solyc08g082230.3.1
	Solyc08g082240.1.1
SlT08G023300	Solyc08g082290.4.1
	Solyc08g082300.3.1
SlT08G023570	Solyc08g082490.3.1
	Solyc08g082500.2.1
SlT09G000830	Solyc09g005480.3.1
	Solyc09g005770.1.1
SlT09G002970	Solyc09g009000.4.1
	Solyc09g009010.4.1
SlT09G006030	Solyc09g011960.2.1
	Solyc09g011970.3.1
SlT09G008700	Solyc09g018690.4.1
	Solyc09g018710.2.1
SlT09G010630	Solyc09g050040.1.1
	Solyc09g050050.2.1
SlT09G011860	Solyc09g055890.4.1
	Solyc09g055900.4.1
SlT09G016760	Solyc09g065360.4.1
	Solyc09g065370.3.1
SlT09G019070	Solyc09g074690.3.1
	Solyc09g074700.2.1
SlT09G020180	Solyc09g075930.2.1
	Solyc09g075940.3.1
SlT09G020650	Solyc09g082330.2.1
	Solyc09g082340.2.1
SlT09G021310	Solyc09g083003.1.1
	Solyc09g083007.1.1
SlT09G021890	Solyc09g089573.1.1
	Solyc09g089577.1.1
SlT09G023410	Solyc09g091130.4.1
	Solyc09g091140.4.1
SlT09G023860	Solyc09g091540.2.1
	Solyc09g091550.3.1
SlT09G024300	Solyc09g091990.3.1
	Solyc09g092010.1.1
SlT10G005610	Solyc10g017690.1.1
	Solyc10g017700.1.1
	Solyc10g017710.1.1
SlT10G008010	Solyc10g037930.2.1
	Solyc10g037940.1.1
SlT10G008200	Solyc10g038110.1.1
	Solyc10g038120.3.1
SlT10G015340	Solyc10g054790.2.1
	Solyc10g054800.2.1
	Solyc10g054810.2.1
SlT10G016750	Solyc10g074890.2.1
	Solyc10g074900.2.1
SlT10G022380	Solyc10g083290.4.1
	Solyc10g083300.2.1
SlT10G023810	Solyc10g084780.3.1
	Solyc10g084790.1.1
SlT10G024300	Solyc10g085250.2.1
	Solyc10g084790.1.1
SlT10G024370	Solyc10g085330.2.1
	Solyc10g085340.1.1
SlT10G025590	Solyc10g086590.3.1
	Solyc10g086600.3.1
SlT11G002210	Solyc11g007280.3.1
	Solyc11g007290.1.1
SlT11G002950	Solyc11g008040.3.1
	Solyc11g008050.1.1
	Solyc11g008060.1.1
SlT11G003320	Solyc11g008460.1.1
	Solyc11g008470.2.1
SlT11G005090	Solyc11g011310.3.1
	Solyc11g011320.1.1
SlT11G005700	Solyc11g011790.3.1
	Solyc11g011800.3.1
SlT11G005750	Solyc11g011870.3.1
	Solyc11g011880.2.1
SlT11G006200	Solyc11g012330.3.1
	Solyc11g012340.1.1
SlT11G006880	Solyc11g013060.1.1
	Solyc11g013080.3.1
SlT11G006980	Solyc11g013210.3.1
	Solyc11g013215.1.1
SlT11G008210	Solyc11g018680.1.1
	Solyc11g018690.2.1
SlT11G008270	Solyc11g018720.1.1
	Solyc11g018740.3.1
SlT11G009200	Solyc11g020760.3.1
	Solyc11g020770.3.1
SlT11G013200	Solyc11g045000.1.1
	Solyc11g044960.3.1
SlT11G016470	Solyc11g061850.1.1
	Solyc11g061880.1.1
	Solyc11g061890.3.1
	Solyc11g061920.3.1
SlT11G016740	Solyc11g062300.3.1
	Solyc11g062320.2.1
SlT11G016870	Solyc11g063460.2.1
	Solyc11g063470.1.1
	Solyc11g063650.1.1
SlT11G016870	Solyc11g063700.1.1
	Solyc11g063730.3.1
SlT11G017640	Solyc11g065390.3.1
	Solyc11g065400.2.1
SlT11G019130	Solyc11g067030.2.1
	Solyc11g067040.2.1
SlT11G019200	Solyc11g067110.2.1
	Solyc11g067140.2.1
SlT11G019240	Solyc11g067170.3.1
	Solyc11g067180.2.1
SlT11G022170	Solyc11g072100.2.1
	Solyc11g067180.2.1
SlT12G001600	Solyc12g006505.1.1
	Solyc12g006520.2.1
SlT12G002950	Solyc12g008870.1.1
	Solyc12g008890.3.1
SlT12G004570	Solyc12g010610.3.1
	Solyc12g010630.1.1
SlT12G007410	Solyc12g017430.3.1
	Solyc12g017440.1.1
SlT12G008460	Solyc12g019620.2.1
	Solyc12g019640.2.1
SlT12G009660	Solyc12g077370.3.1
	Solyc12g077360.1.1
SlT12G009720	Solyc12g076350.2.1
	Solyc12g076320.2.1
SlT12G010270	Solyc12g068075.1.1
	Solyc12g070090.1.1
SlT12G011280	Solyc12g062930.3.1
	Solyc12g062935.1.1
SlT12G012540	Solyc12g036120.1.1
	Solyc12g036130.1.1
SlT12G017450	Solyc12g049530.2.1
	Solyc12g049540.3.1
SlT12G018170	Solyc12g056230.2.1
	Solyc12g056240.2.1
SlT12G019670	Solyc12g088250.2.1
	Solyc12g088280.3.1
SlT12G020990	Solyc12g094570.1.1
	Solyc12g094580.3.1
SlT12G022020	Solyc12g096600.2.1
	Solyc12g096610.2.1
