## Supplementary material for "A high-continuity and annotated tomato reference genome": Supp Table 4

### Sheet: Sheet1
Supplementary Table 4: The primer information on chromosome 2 used to analysis the inversion.
Primer name	Primer sequence (5'-3')
F1	TAGTTCGTAGAAGGAGGATTGCC
R1	AGACAAGAGGGAGTAATGGAATG
F2	CATCCTCAGCATGGTAGGCAACT
R2	CTACGCACATGCCTTGTGACGT
