## Supplementary material for "A high-continuity and annotated tomato reference genome": Supp Table 5

### Sheet: Supplementary Table 4
Supplementary Table 5: Summary of repeats content in the SLT1.0 genome.
Repeat	Length (bp)	Number	Percentage (%)
DNA transposons
hobo-Activator	10631272	37507	1.33
Tc1-IS630-Pogo	5945619	31666	0.74
Tourist/Harbinger	8655360	36149	1.08
LTR
Copia	57087230	71304	7.14
Gypsy	344516425	266009	43.11
LINEs
L1	9508885	16270	1.19
L2	41459	257	0.01
RTE	4805279	22310	0.6
SINEs	3475843	18144	0.43
Rolling-circles	1455177	3112	0.18
Unclassified	65707061	181057	8.22
Small RNA	3763353	16246	0.47
Satellites	450523	458	0.06
Simple repeats	7646556	112529	0.96
Low complexity	1147541	22359	0.14
